# Integrative transcriptomic identification of cellular senescence beyond marker limitations

**DOI:** 10.64898/2026.01.02.697374

**Authors:** Jing Lu, İsmail Güderer, Tayyaba Alvi, Mark Olenik, Handan Melike Dönertaş

## Abstract

Cellular senescence lacks a universal marker and varies across cell types, tissues, and stressors, complicating identification. Using SPiDER SA-β-gal labeled single-cell RNA-seq from regenerating mouse muscle, we found that curated gene sets show opposing enrichment patterns in experimentally defined senescent cells, suggesting apparent concordance in prior studies may reflect circular validation. Machine learning classifiers outperformed marker-centric approaches by capturing coordinated transcriptional features largely absent from differentially expressed genes. These features traced senescence progression, positioning senescent cells at late pseudotime with reduced transcriptional entropy. Ligand-receptor analysis identified IGF signaling as a directional axis of secondary senescence from senescent to non-senescent cells. When applied to bulk RNA-seq and an independent aging dataset, the classifier detected age-associated senescence patterns while the entropy-senescence relationship held across most cell types. These findings demonstrate that transcriptome-based classification provides a robust alternative to marker-centric readouts while enabling mechanistic hypothesis generation.
