## Supplementary Table S1 for "Integrative transcriptomic identification of cellular senescence beyond marker limitations"

### Sheet: Gene_Sets
Supplementary Table S1: gene sets used for senescence classification
	GenAge	CellAge	SenMayo (Mouse)	SenMayo (Human)	DEGs (Sample2)
	Adcy5	Aak1	Acvr1b	Acvr1b	B2m
	Arhgap1	Abcb1	Ang	Ang	Sirpa
	Arntl	Abcc6	Angpt1	Angpt1	Ctss
	Atm	Abi3	Angptl4	Angptl4	Sdcbp
	Atr	Abi3bp	Areg	Areg	Abca1
	Bax	Acer2	Axl	Axl	C1qb
	Brca1	Ackr1	Bex3	Bex3	C1qc
	Bub1b	Acly	Bmp2	Bmp2	C1qa
	Bub3	Adck5	Bmp6	Bmp6	Cd36
	Casp2	Ago2	C3	C3	Pf4
	Cat	Agr2	Ccl1	Ccl1	Cxcl2
	Cav1	Agt	Ccl2	Ccl13	Gpnmb
	Cdkn1a	Ahr	Ccl20	Ccl16	C3ar1
	Cebpa	Akap4	Ccl24	Ccl2	Apoe
	Cebpb	Akr1b1	Ccl26	Ccl20	Ctsd
	Chek2	Akt1	Ccl3	Ccl24	Lamp1
	Coq7	Akt1s1	Ccl4	Ccl26	Lpl
	Efemp1	Akt3	Ccl5	Ccl3	Hexa
	Ercc2	Aktip	Ccl7	Ccl3l1	Psap
	Ercc4	Aldh2	Ccl8	Ccl4	Lyz2
	Fgf23	Aldoa	Cd55	Ccl5	Cd68
	Foxm1	Alkbh3	Cd9	Ccl7	Wfdc17
	Fxn	Alox15b	Csf1	Ccl8	Grn
	Gh	Anapc1	Csf2	Cd55	Timp2
	Ghr	Anln	Csf2rb	Cd9	Npc2
	Ghrhr	Anxa5	Cst10	Csf1	Lgmn
	Gpx4	Apex1	Ctnnb1	Csf2	Ctsl
	Hells	Ar	Ctsb	Csf2rb	Hexb
	Htr1b	Arf1	Cxcl1	Cst4	Stab1
	Igf1	Arg2	Cxcl10	Ctnnb1	Ctsb
	Igf1r	Arid1a	Cxcl12	Ctsb	Itm2b
	Insr	Arid1b	Cxcl16	Cxcl1	Selenop
	Irs1	Arid3a	Cxcl2	Cxcl10	H2-K1
	Irs2	Arid4b	Cxcl3	Cxcl12	Trem2
	Kl	Arpc1b	Cxcr2	Cxcl16	Malat1
	Lmna	Arrb1	Dkk1	Cxcl2	Ms4a7
	Mcm2	Asah1	Edn1	Cxcl3	Folr2
	Mgat5	Asf1a	Egf	Cxcl8	Lamp2
	Msh2	Asph	Egfr	Cxcr2	Mrc1
	Msra	Asxl2	Ereg	Dkk1	Igf1
	Neil1	Atf3	Esm1	Edn1	Ctsa
	Nos3	Atf6	Ets2	Egf	Cd93
	Pappa	Atf7ip	Fas	Egfr	Fcer1g
	Pawr	Atg10	Fgf1	Ereg	Mpeg1
	Pck1	Atg12	Fgf2	Esm1	Adgre1
	Pou1f1	Atg16l1	Fgf7	Ets2	Syngr1
	Plau	Atg4d	Gdf15	Fas	Ccl8
	Polg	Atg5	Gem	Fgf1	Tyrobp
	Ppm1d	Atg7	Gmfg	Fgf2	Gsn
	Prdx1	Atm	Hgf	Fgf7	H2-D1
	Prop1	Atp6v0a2	Hmgb1	Gdf15	Mafb
	Rae1	Atp6v0c	Icam1	Gem	Cotl1
	Shc1	Atr	Icam5	Gmfg	Cd84
	Sirt6	Atraid	Igf1	Hgf	Rgs1
	Slc25a4	Atrx	Igfbp1	Hmgb1	Ctsz
	Stub1	Atxn10	Igfbp2	Icam1	App
	Surf1	Aurka	Igfbp3	Icam3	Hmox1
	Terf2	Aurkb	Igfbp4	Igf1	Fth1
	Tert	Axl	Igfbp5	Igfbp1	Sat1
	Top3b	Bag3	Igfbp6	Igfbp2	Dab2
	Trp53	Bap1	Igfbp7	Igfbp3	Pld3
	Trp63	Baz1a	Il10	Igfbp4	Atp6v1a
	Txn1	Bcl11b	Il13	Igfbp5	Rnase4
	Ucp2	Bcl2	Il15	Igfbp6	Spp1
	Xpa	Bcl2l1	Il18	Igfbp7	Creg1
	Xrcc5	Bcl2l2	Il1a	Il10	Tmsb4x
	Xrcc6	Bcl3	Il1b	Il13	Sdc3
	Zmpste24	Bcl6	Il2	Il15	Gas6
	Agtr1a	Bclaf1	Il6	Il18	Msr1
	Apoe	Becn1	Il6st	Il1a	Fabp4
	Cisd2	Bhlhe40	Il7	Il1b	Ifi27l2a
	Clock	Bin1	Inha	Il2	Lgals3bp
	Dmd	Birc5	Iqgap2	Il32	Cebpb
	Eef1e1	Blk	Itga2	Il6	Fnip2
	Eps8	Blvra	Itpka	Il6st	Lcp1
	Fn1	Bmi1	Jun	Il7	Tpp1
	Hnrnpd	Bmp4	Kitl	Inha	Slc7a8
	Htt	Bmpr2	Lcp1	Iqgap2	BC005537
	Jund	Bms1	Mif	Itga2	Ctsh
	Kcna3	Bnip3l	Mmp13	Itpka	Smpdl3a
	Pparg	Braf	Mmp10	Jun	Atp6v1h
	Sirt7	Brca1	Mmp12	Kitlg	Plin2
	Slc13a1	Brd4	Mmp14	Lcp1	Maf
	Socs2	Brd7	Mmp2	Mif	Gusb
	Sod2	Brip1	Mmp3	Mmp1	Ctsc
	Topors	Btg1	Mmp9	Mmp10	Ccl6
	Tpp2	Btg2	Nap1l4	Mmp12	Fabp5
	Trp53bp1	Btg3	Nrg1	Mmp13	Laptm5
	Parp1	Bub1	Pappa	Mmp14	Csf1r
	Sirt1	Bub1b	Pecam1	Mmp2	Zfand5
	Pten	Calr	Pgf	Mmp3	Fcgr3
	Rps6kb1	Capns1	Pigf	Mmp9	Atp13a2
	Prkar2b	Carf	Plat	Nap1l4	Ms4a6d
	Eif5a2	Carm1	Plau	Nrg1	C3.1
	Cdc14b	Casp2	Plaur	Pappa	Slc43a2
	Mif	Cav1	Ptbp1	Pecam1	Gas2l3
	Dgat1	Cavin1	Ptger2	Pgf	Glul
	Gsta4	Cbs	Ptges	Pigf	Thbs1
	Mt1	Cbx5	Rps6ka5	Plat	Itga6
	Fgf21	Cbx7	Scamp4	Plau	Arl6ip1
	Trp73	Cbx8	Selplg	Plaur	Lhfpl2
	Htra2	Ccl2	Sema3f	Ptbp1	Gns
	Gsk3a	Ccn2	Serpinb3a	Ptger2	Aif1
	Nudt1	Ccn6	Serpine1	Ptges	Emp1
	Mtor	Ccna2	Serpine2	Rps6ka5	Cstb
	Akt1	Ccnb1	Spp1	Scamp4	Pla2g7
	Ikbkb	Ccnd1	Spx	Selplg	Cybb
	Sqstm1	Ccnd3	Timp2	Sema3f	Ifrd1
	Cdk7	Cd28	Tnf	Serpinb4	Lrp1
	Grn	Cd34	Tnfrsf11b	Serpine1	Zeb2
	Ncor2	Cd40lg	Tnfrsf1a	Serpine2	Igfbp4
	Ghrh	Cd82	Tnfrsf1b	Spp1	Vsir
	Ercc1	Cdc25a	Tubgcp2	Spx	Lipa
	Serpine1	Cdc45	Vegfa	Timp2	Unc93b1
	Rictor	Cdc6	Vegfc	Tnf	Itgam
	Atg5	Cdc7	Vgf	Tnfrsf10c	Qpct
	Gdf15	Cdca2	Wnt16	Tnfrsf11b	Cpeb4
	Myc	Cdca4	Wnt2	Tnfrsf1a	Btg1
	Ctf1	Cdh1		Tnfrsf1b	Ms4a6c
	Trpv1	Cdk1		Tubgcp2	Pi16
	Adra1a	Cdk18		Vegfa	Itgav
	Adra1b	Cdk2		Vegfc	Klf6
	Nfkb1	Cdk2ap1		Vgf	Man2a1
	Ubd	Cdk4		Wnt16	Xist
	Rbm38	Cdk5		Wnt2	Pitpnc1
	Col1a1	Cdk5r1			Dusp1
	Mstn	Cdk6			Ifi207
	Siglece	Cdkn1a			Nceh1
	G6pd	Cdkn1b			mt-Nd4
	Mtbp	Cdkn1c			Ankrd33b
	Gmfb	Cdkn2a			Slfn5
	Per2	Cdkn2aip			Tnxb
	Sod3	Cdkn2b			Tpd52
	Mir17	Ceacam1			Cd53
	Mir29a	Cebpb			Lsmem1
	Akt2	Cebpg			Mcl1
		Cenpa			Clec3b
		Chaf1b			Gngt2
		Chd5			Cyba
		Chek1			Cndp2
		Chek2			Hacd4
		Chuk			Ucp2
		Cip2a			Blnk
		Cit			Vat1
		Ckap2			Galns
		Ckb			Abcg1
		Clca2			Aplp2
		Clpp			Adam15
		Clspn			Gls
		Clu			Adam8
		Cnot6			Cd14
		Cnot6l			Atp6v0c
		Cox5b			Ccl2
		Cpeb1			Alox5ap
		Cpt1c			Fosb
		Creg1			Cpd
		Crispld2			Iigp1
		Csnk1a1			Tmem106a
		Csnk2a1			Gna13
		Cth			Atp6v1b2
		Ctnnal1			Rab8b
		Ctnnb1			Dhrs3
		Ctsb			Itgb5
		Ctsd			Lat2
		Cul4b			Plek
		Cux1			Osbpl8
		Cxcl1			Ccl7
		Cxcr2			Kctd12
		Cyb5r3			Ftl1
		Cybb			Ptprc
		Cyp26a1			Ifi204
		Dao			Fxyd5
		Ddah2			Man1a
		Ddb1			Man1c1
		Ddb2			Tcirg1
		Ddit4			Ifi203
		Dek			Tcn2
		Deptor			Neat1
		Dgcr8			Npc1
		Dhcr24			Cd300a
		Dhrs2			Akr1a1
		Dhx9			Ptpn18
		Dicer1			Fermt3
		Dido1			Lgals3
		Diras3			Arsb
		Dkc1			Efhd2
		Dlc1			Efemp1
		Dmtf1			Gabarap
		Dnmt1			Hilpda
		Dnmt3a			Tapbp
		Dnmt3b			Tiparp
		Dot1l			Ckb
		Dpp4			Zfp703
		Dpy30			Abhd12
		Dtl			Cxcr4
		Dusp1			Ptpre
		Dusp16			mt-Co1
		Dusp21			Gltp
		Dusp3			Lst1
		Dusp6			Lbp
		Dyrk1a			Grina
		E2f1			Rab7b
		E2f3			Qk
		E2f7			Cxcl16
		Ect2			Thbd
		Eef1e1			Procr
		Egfr			Klf4
		Egln1			Slc6a6
		Egr2			Xdh
		Ehf			Mmp19
		Ehmt2			Ugdh
		Eid3			Tnfaip2
		Eif2ak2			Rap1b
		Eif2ak3			Itgb2
		Eif4e			Trim25
		Eif4ebp1			Fn1
		Eif4g2			Asah1
		Elavl1			Uap1l1
		Eloa			Vwa5a
		Endog			C1s1
		Eng			Ncf2
		Eno1			P2rx4
		Entpd7			Mfsd1
		Ep300			Htra3
		Epas1			Cfp
		Epha3			Ifi30
		Epha5			Arhgdib
		Epor			Wwp1
		Erbb2			Atp6v1c1
		Ercc1			Cxcl10
		Errfi1			Nampt
		Ervw-1			Bst2
		Espl1			Rbm47
		Esr1			Bach1
		Esrrb			Pmp22
		Ets1			Atp6v0b
		Ets2			mt-Nd1
		Etv6			Fgl2
		Ewsr1			Zfp36l2
		Ezh2			Igf2r
		Fancd2			Litaf
		Fasn			Zfp36
		Fastk			Clic4
		Fbxo22			Tnfrsf1b
		Fbxo31			Sned1
		Fbxo4			mt-Cytb
		Fbxo5			Plpp3
		Fbxw11			Jmjd1c
		Fdps			Ptx3
		Fermt1			Arpc5
		Fermt2			Eln
		Fgf21			Spi1
		Fgfr1			Fnip1
		Fgfr2			Capza2
		Fgfr3			Gla
		Fis1			Marcks
		Flt1			Col4a1
		Fntb			Lilr4b
		Fos			Tmem65
		Foxa1			Ccl9
		Foxd1			Por
		Foxm1			Atp6v1g1
		Foxo1			Gpx1
		Foxo3			Cltc
		Foxo4			Slc6a8
		Foxp1			Prdx1
		Foxp3			Itih5
		Foxq1			Camk2d
		Fscn1			Ier3
		Fxn			Eif4e
		Fxr1			Lyn
		G6pd			Shisa5
		Gadd45g			Ecm1
		Gapdh			Impact
		Gata4			Rbms1
		Gdf15			Anpep
		Gemin2			Man2b1
		Ggct			Aldh2
		Gja1			Fuca1
		Gkn1			Sgpl1
		Gli1			Cd47
		Gmnn			Col14a1
		Gmps			Sash1
		Gng11			Pdpn
		Gnmt			Sema3c
		Gpc3			Cln8
		Grik2			Wsb1
		Grk4			Mndal
		Grk6			Rassf3
		Grn			Arl8b
		Grpr			Il10rb
		Grsf1			Scpep1
		Gsk3a			Dazap2
		Gsk3b			Zfp36l1
		Gtse1			Arpc3
		Has1			Gna12
		Haus4			Cpxm1
		Hbp1			Ptprj
		Hdac1			Fap
		Hdac2			Cpeb2
		Hdac3			Glb1
		Hdac4			Glmp
		Hdac7			Rarres2
		Hells			Rnf130
		Hepacam			Mpp7
		Hif1a			Emilin2
		Hipk2			Skap2
		Hira			Fndc3b
		Hivep1			Srpx
		Hjurp			Slc29a3
		Hk3			Col4a2
		Hmga1			Islr
		Hmga2			Tnfaip3
		Hmgb1			Soat1
		Hmgb2			Arl8a
		Hmgb3			Ern1
		Hmgcr			Map3k2
		Hnrnpa1			Ly6c1
		Hnrnpa3			Ninj1
		Hnrnpab			Fus
		Hnrnpc			Serinc3
		Hnrnpd			Tnfaip6
		Hopx			Junb
		Hoxa9			Ccnl1
		Hras			Dnmt3a
		Hs2st1			Tmem50a
		Hsf1			Gfpt2
		Hsp90aa1			Serpine2
		Hsp90ab1			Cdc42
		Hspa1a			Msrb1
		Hspa2			Picalm
		Hspa5			Samd8
		Hspa9			Actr2
		Hspb1			Gng2
		Htra1			Mylip
		Hyou1			Sh3bgrl
		Id1			Lgals9
		Ifi16			Xylt1
		Ifng			Psd3
		Igfbp1			Serping1
		Igfbp3			Blvrb
		Igfbp5			Lum
		Igfbp7			Klf2
		Ikbkg			Sulf2
		Il1a			Zbtb20
		Il1r1			Nsd3
		Il1rn			Fem1c
		Il24			Plekho2
		Il6			Vamp8
		Ilf3			Atp6v0e
		Ilk			Hk2
		Immt			Atp6ap1
		Incenp			Tor1aip1
		Ing1			Ets2
		Ing2			Sh3bgrl3
		Ing5			Arap1
		Inpp4b			Tgoln1
		Irak4			Mgst1
		Irf1			Gba
		Irf3			Snx2
		Irf5			Alcam
		Irf7			Lars2
		Itgb3			Rgs10
		Itgb4			Gnaq
		Itpk1			Trip12
		Itpkb			Ell2
		Itpr1			Tmem189
		Itpr2			mt-Atp6
		Itpr3			Nucb1
		Itsn2			Nrp1
		Jak2			Adam17
		Jpt1			Itm2c
		Jun			Rnf213
		Junb			Lasp1
		Kat5			B4galt5
		Kcna1			Tgfbr2
		Kcnj12			G530011O06Rik
		Kdm1a			Mpp1
		Kdm2b			5031439G07Rik
		Kdm4a			Metrnl
		Kdm4c			Lamtor4
		Kdm5b			Steap4
		Kdm6b			Pikfyve
		Kdr			Adamts5
		Keap1			Capzb
		Kif11			Idh1
		Kif20a			Fcgrt
		Kif2c			Capns1
		Kifc1			Adam9
		Kl			Ostf1
		Klf4			Epb41l2
		Kndc1			Rab5c
		Krt19			Dpt
		Ksr2			Rnf13
		Lamp2			Atp6ap2
		Lats1			Nid1
		Lats2			Snx18
		Layn			Snx5
		Lbr			Ubl3
		Lcn2			Ap3s1
		Leo1			Edem1
		Lgals3			Prelp
		Lima1			Gfpt1
		Limk1			Abi1
		Lin52			Stx3
		Lin54			Smim14
		Lin9			Anxa4
		Lmna			Ptgs2
		Lmnb1			Scarb2
		Lnctam34a			Eaf1
		Lox			Anxa3
		Loxl2			Tgfbr1
		Lpar1			Lamtor1
		Lpar3			Irf2bp2
		Lrrk2			Rilpl2
		Ly6d			Mindy2
		Mad1l1			Pros1
		Mad2l1			Atp1b3
		Mael			Erp29
		Maf			Rab7
		Magea2			Mob1b
		Magohb			Id2
		Map2k1			Tsc22d2
		Map2k2			Gaa
		Map2k3			Pecam1
		Map2k6			Slc5a3
		Map2k7			Cnppd1
		Map3k14			Il11ra1
		Map3k5			Capg
		Map3k6			Zswim6
		Map3k7			Prr13
		Map4k1			Sptssa
		Mapk1			Kdm7a
		Mapk12			Clta
		Mapk14			Nfat5
		Mapk9			Crem
		Mapkapk5			Mdm2
		Marchf5			Has1
		Marcks			Mbnl1
		Mast1			Mdfic
		Matk			Tgfb1
		Mavs			Nabp1
		Mcam			Cd248
		Mcl1			Atp6v0d1
		Mcm3ap			Ptbp3
		Mcm7			Ggh
		Mcrs1			Tcp11l2
		Mcu			Prcp
		Mdc1			Ifi211
		Mdh1			Trib1
		Mdk			Gng12
		Mdm2			Zc3hav1
		Mdp1			Ndfip2
		Me1			Pqlc1
		Me2			Nufip2
		Mecp2			Sppl2a
		Med12			Nptn
		Mef2a			Ap2s1
		Meis2			Gm37558
		Men1			Kansl1l
		Meox1			Tollip
		Met			Nrp2
		Mettl14			Arf3
		Mif			Adamts1
		Mink1			Arl4a
		Mitf			B4galt1
		Mkrn1			Icam1
		Mme			Gstm1
		Mmp7			Cxcl12
		Mmp9			S100a13
		Mnx1			Plbd2
		Mob3a			Tle4
		Morc3			Sh3pxd2b
		Morf4l1			Tgif1
		Mos			Eps8
		Mrtfa			Mknk2
		Mrtfb			Uhrf2
		Msn			Elf1
		Mst1			Furin
		Mt1g			Ugp2
		Mtdh			Mxi1
		Mthfd2			Plod1
		Mtor			Cab39
		Muc4			Adam10
		Mus81			Snx3
		Mvk			Azin1
		Mvp			Fndc1
		Mxd4			Prkcd
		Mybbp1a			Dot1l
		Mybl2			Cbl
		Myc			Rhob
		Mycn			Dmxl1
		Myd88			Lrp6
		Mylk			M6pr
		Nacc1			Snx27
		Nadk			Smg1
		Nampt			Raph1
		Nanog			Myo5a
		Nbn			Atp6v1e1
		Nbr1			Csrnp1
		Ncapg2			Vasn
		Ncaph2			Cmpk1
		Ndrg1			Jak1
		Ndst2			Pycard
		Nedd4			Ppt1
		Nek1			Stx7
		Nek2			Fosl2
		Nek4			Susd6
		Nek6			Mafk
		Nek9			Nbeal1
		Nf1			Atp6v1f
		Nf2			Mcfd2
		Nfe2l2			Ap1s2
		Nfkb2			Col6a3
		Nfkbia			Cdc42se2
		Nhej1			Bri3
		Ninj1			Mfge8
		Nipa2			Rab14
		Nlk			Vps26a
		Nlrx1			Mmp2
		Nolc1			Eea1
		Notch1			Plxnb2
		Notch3			Ddr2
		Nox1			Taok3
		Nox4			Ncstn
		Npm1			Mef2a
		Nqo1			Igfbp5
		Nr1h2			Ehd4
		Nr2e1			Peli1
		Nras			Ctsk
		Nrf1			Prpf39
		Nrsn2			Fst
		Nsun2			Nfkb1
		Ntn4			D830025C05Rik
		Nuak1			Cd302
		Nuak2			Sntb2
		Nudt5			Heg1
		Nutf2			Baiap2
		Ogg1			Mir22hg
		Ogt			Degs1
		Opa1			Gpx3
		Orai1			Meg3
		Orc1			Msl2
		Otx2			1810013L24Rik
		Oxtr			Ccdc80
		P2ry14			Eps15
		P3h1			Fam49b
		Pak2			Gm26917
		Pak4			Vegfa
		Papss2			Zfp655
		Park7			Sypl
		Parp1			Sec14l1
		Patz1			Rc3h1
		Pax8			Ndel1
		Pbrm1			Bscl2
		Pcgf2			Pbxip1
		Pdcd10			Mfsd11
		Pdcd11			Mid1
		Pdcd4			Lrpap1
		Pdgfb			Zdhhc20
		Pdik1l			Mapk3
		Pdpk1			Tulp4
		Pdzd2			Pxn
		Pea15			Fstl1
		Pebp1			Oxct1
		Pelp1			Pam
		Pes1			H19.1
		Pex19			Zmiz1
		Pgr			Dcn
		Phb			Atp6v1d
		Phb2			Os9
		Phgdh			Itsn1
		Pi4kb			Tacc1
		Pik3c2a			Prkacb
		Pik3ca			Ripk1
		Pik3r5			Rab11a
		Pim1			Il1r1
		Pin1			Pdpk1
		Pink1			Pi4k2a
		Pinx1			Atl3
		Pir			Cpne3
		Pitx1			Ly6a
		Pla2g2a			Ciao2a
		Pla2r1			Srxn1
		Pld2			Bmp1
		Plk1			Cxcl1
		Pml			Adamts2
		Pmvk			Trio
		Pnpt1			Rabgef1
		Pon1			Card19
		Pot1			Dnajb14
		Pou3f1			Ogn
		Pou5f1			Col3a1
		Pparg			Plxdc2
		Ppargc1a			Kitl
		Ppib			Plpbp
		Ppm1b			Vps4b
		Ppm1d			Fbxo30
		Ppp1r13b			Fbn1
		Ppp2r1a			Plk2
		Ppp2r5a			Trappc2l
		Prkaa2			Plat
		Prkcd			Mrc2
		Prkch			Grk2
		Prkd1			Vcan
		Prkd2			Nipa2
		Prkdc			Tdp2
		Prkn			Mga
		Prmt1			Dync1i2
		Prmt6			Arpc4
		Prodh			Noct
		Prox1			Igfbp6
		Prpf19			Plagl1
		Psma2			Rian
		Psma5			Esyt1
		Psmb1			Prss23
		Psmb5			Fam129b
		Psmd14			Adipor1
		Pten			Sfrp2
		Ptgs2			Rbms3
		Ptk2			Cd34
		Ptpn1			Gde1
		Ptpn6			Lamtor3
		Pttg1			Uap1
		Purb			Sdf2l1
		Pygl			Necap2
		Racgap1			Lama4
		Rack1			Col6a2
		Rad21			Sec11c
		Rad23b			Hsd17b7
		Rad51c			Errfi1
		Raf1			Agfg1
		Ran			Rragc
		Ranbp9			Mfap5
		Rap1gap
		Rapgef4
		Rarb
		Rassf1
		Rassf4
		Rassf5
		Rb1
		Rbbp4
		Rbl1
		Rbl2
		Rbm38
		Rbm39
		Rbp1
		Rbp2
		Rbpj
		Rbx1
		Rcc1
		Reck
		Recql4
		Rela
		Relb
		Rhoa
		Rnaseh2a
		Rnaseh2b
		Rnasel
		Romo1
		Rpl11
		Rps14
		Rps6kb1
		Rps9
		Rptor
		Rrad
		Rras2
		Rrm1
		Rrm2
		Rrm2b
		Rrp8
		Rtn4
		Runx1
		Ruvbl2
		S100a6
		Sall1
		Samhd1
		Sat2
		Sdc1
		Selenbp1
		Selenoh
		Senp1
		Senp7
		Serpinb2
		Serpine1
		Setd1a
		Sfn
		Sfrp1
		Sgk1
		Siah1
		Sik1
		Sin3b
		Sirt1
		Sirt2
		Sirt3
		Sirt6
		Sirt7
		Six1
		Six6
		Skp2
		Slc13a3
		Slc16a7
		Slc25a5
		Slc31a2
		Slc52a1
		Slc5a2
		Smad1
		Smad2
		Smad3
		Smad5
		Smad6
		Smarca2
		Smarca4
		Smarcb1
		Smarcd1
		Smc1a
		Smc2
		Smg1
		Smurf2
		Snai1
		Socs1
		Sod1
		Sod2
		Sorbs2
		Sox1
		Sox2
		Sox4
		Sox5
		Sp1
		Spag9
		Sparc
		Sphk1
		Spi1
		Spin1
		Spop
		Src
		Srebf1
		Srf
		Srsf1
		Srsf2
		Srsf3
		Ssx2
		Stag2
		Stat1
		Stat3
		Stat5a
		Stat5b
		Stat6
		Stim1
		Stk32c
		Stk4
		Stk40
		Stn1
		Stub1
		Sumo2
		Sumo3
		Supt5h
		Suv39h1
		Suz12
		Syk
		Syt1
		Syt7
		Tacc3
		Tagln
		Tbk1
		Tbpl1
		Tbx2
		Tbx3
		Tead1
		Tead4
		Terf2
		Tert
		Tfdp1
		Tfg
		Tgfb1i1
		Tgfb2
		Tgfbi
		Tgfbr1
		Tgfbr2
		Thrb
		Tigar
		Timeless
		Tlr10
		Tlr2
		Tlr3
		Tlr4
		Tlr8
		Tmem9b
		Tnfsf13
		Tnfsf15
		Tom1
		Top1
		Top3a
		Topbp1
		Tp53
		Tp53bp1
		Tp53bp2
		Tp53i3
		Tp53inp1
		Tp63
		Tpp1
		Tpr
		Tpx2
		Tra2b
		Trdmt1
		Trim28
		Trpm7
		Trpm8
		Trrap
		Tsc22d1
		Ttk
		Twist1
		Twist2
		Txn
		Txnip
		Tyk2
		Tyms
		Ube2c
		Ube2i
		Ube2n
		Ube2v1
		Ube2v2
		Ube3a
		Ubtd1
		Uhrf1
		Ulk3
		Usp1
		Usp28
		Utp6
		Vcan
		Vdr
		Vegfa
		Ventx
		Wee1
		Wif1
		Wipi1
		Wnt16
		Wnt2
		Wnt5a
		Wnt7b
		Wrn
		Wsb1
		Wt1
		Wwp1
		Xaf1
		Xiap
		Xpc
		Xpo1
		Yap1
		Ybx1
		Yeats4
		Ypel3
		Ywhab
		Ywhaz
		Yy1
		Zcchc10
		Zdhhc3
		Zeb1
		Zfp36
		Zfx
		Zmat3
		Zmpste24
		Zmynd11
		Znf148
		Znf207
		Znf217
